# A vast world of viroid-like circular RNAs revealed by mining metatranscriptomes

**DOI:** 10.1101/2022.07.19.500677

**Authors:** Benjamin D. Lee, Uri Neri, Simon Roux, Yuri I. Wolf, Antonio Pedro Camargo, Mart Krupovic, RNA Virus Discovery Consortium, Peter Simmonds, Nikos Kyrpides, Uri Gophna, Valerian V. Dolja, Eugene V. Koonin

**Author notes:** Correspondence: Eugene V. Koonin < >.

## Abstract

Viroids and viroid-like agents are unique, minimal RNA replicators that typically encode no proteins and hijack cellular enzymes for their genome replication. As the extent and diversity of viroid-like agents are poorly understood, we developed a computational pipeline to identify viroid-like covalently closed circular (ccc) RNAs and applied it to 5,131 global metatranscriptomes and 1,344 plant transcriptomes. The search resulted in 11,420 viroid-like, ribozyme-containing cccRNAs spanning 4,409 species-level clusters, which is a five-fold increase compared to the previously known set of viroids and viroid-like RNA agents. Within this diverse collection, we identified numerous putative novel viroids, satellite RNAs, retrozymes, and ribozylike viruses. We also found previously unknown ribozyme combinations and unusual ribozymes within the cccRNAs. Self-cleaving ribozymes were identified in both RNA strands of ambiviruses and some mito-like viruses as well as in capsid-encoding satellite virus-like cccRNAs. The broad presence of viroid-like cccRNAs in diverse transcriptomes and ecosystems implies that their host range is not limited to plants, and matches between viroid-like cccRNAs and CRISPR spacers suggest that some of them might replicate in prokaryotes.
