## Supplementary file 3 for "A vast world of viroid-like circular RNAs revealed by mining metatranscriptomes"

seq_id	accession	ribozyme	from	to	strand	score	evalue	inc	symmetric
MN793995.1	-	Hairpin-meta1	4072	4162	+	61.6	1.8e-11	!	True
MN793994.1	-	Hammerhead_3	54	111	+	52.9	2.4e-11	!	True
MN793994.1	-	Hammerhead_3	303	360	+	52.9	2.4e-11	!	True
MN793994.1	-	Hairpin-meta1	564	483	-	59.8	4.5e-11	!	True
MN793993.1	-	Hairpin-meta1	4596	4507	-	59.2	6.1e-11	!	True
BK014418.1	-	Hairpin-meta1	1937	2016	+	56.8	2.1e-10	!	True
MZ502384.1	-	Hairpin-meta1	1504	1403	-	55.2	4.8e-10	!	True
MN793995.1	-	Hammerhead_3	4340	4281	-	47.6	6e-10	!	True
MN793993.1	-	Hammerhead_3	4329	4388	+	47.6	6e-10	!	True
MZ448624.1	-	Hairpin-meta1	2683	2580	-	54.5	7e-10	!	True
BK014420.1	-	Hairpin-meta1	2179	2075	-	54.4	7.5e-10	!	True
MZ502387.1	-	Hairpin-meta1	3946	4008	+	53.5	1.2e-09	!	True
MZ502384.1	-	Hairpin-meta1	946	1047	+	48.8	1.3e-08	!	True
MZ502387.1	-	Hammerhead_3	4300	4243	-	42.3	1.6e-08	!	True
BK014420.1	-	Hairpin-meta1	1762	1837	+	47.6	2.4e-08	!	True
MZ502386.1	-	Hairpin-meta1	1933	1864	-	47.4	2.7e-08	!	True
MT354568.1	-	Hammerhead_3	3667	3724	+	41.3	2.9e-08	!	True
MW423805.1	-	Hairpin-meta1	4909	4831	-	46.0	5.4e-08	!	True
MW423804.1	-	Hairpin-meta1	4911	4833	-	46.0	5.4e-08	!	True
MN793996.1	-	Hairpin-meta1	2508	2430	-	45.4	7.4e-08	!	False
MZ448624.1	-	Hairpin-meta1	2074	2181	+	44.7	1.1e-07	!	True
BK014418.1	-	Hairpin	1949	2017	+	37.1	1.1e-06	!	True
MN793994.1	-	Hairpin	544	482	-	35.3	2.8e-06	!	True
MW423804.1	-	Hairpin	4896	4832	-	32.2	1.6e-05	!	True
MW423805.1	-	Hairpin	4894	4830	-	32.2	1.6e-05	!	True
MN793995.1	-	Hairpin	4098	4163	+	31.9	1.9e-05	!	True
MT354566.2	-	Hammerhead_3	2409	2352	-	30.3	2.6e-05	!	False
BK014420.1	-	Hairpin	2135	2074	-	30.9	3.3e-05	!	True
MZ502386.1	-	Hairpin	1923	1863	-	30.9	3.4e-05	!	True
MN793993.1	-	Hairpin	4570	4506	-	30.5	4.1e-05	!	True
BK014418.1	-	Hammerhead_3	2477	2420	-	28.9	6e-05	!	True
MZ502387.1	-	Hairpin	3957	4009	+	29.4	7.3e-05	!	True
BK014420.1	-	Hairpin	1780	1838	+	24.2	0.0013	!	True
MW423805.1	-	Hammerhead_3	4395	4440	+	22.5	0.0031	!	True
MW423804.1	-	Hammerhead_3	4397	4442	+	22.5	0.0031	!	True
MT354568.1	-	Hammerhead_3	129	70	-	21.2	0.007	!	True
MZ448624.1	-	Hairpin	2638	2579	-	20.8	0.0084	!	True
MN793991.1	-	Hammerhead_3	311	264	-	20.5	0.011	?	True
MZ502386.1	-	Hammerhead_3	1648	1702	+	20.2	0.013	?	True
MZ502384.1	-	Hairpin	991	1048	+	19.9	0.014	?	True
MT354566.2	-	Hammerhead_3	2158	2116	-	19.1	0.026	?	False
MZ502384.1	-	Hairpin	1457	1402	-	18.2	0.035	?	True
MN793991.1	-	Hammerhead_3	121	162	+	17.7	0.061	?	True
MN793993.1		Hammerhead_3	4329	4399	+		0.1		True
MN793995.1		Hammerhead_3	4340	4270	-		0.1		True
BK014418.1		Hammerhead_3	2478	2408	-		0.1		True
MN793994.1		Hammerhead_3	303	371	+		0.1		True
MN793994.1		Hammerhead_3	54	122	+		0.1		True
MN793991.1		Hammerhead_3	318	246	-		0.1		True
MW423805.1		Hammerhead_3	4390	4456	+		0.1		True
MW423804.1		Hammerhead_3	4392	4458	+		0.1		True
MN793993.1	-	CPEB3_ribozyme	3933	4003	+	13.0	0.1	?	True
MZ502387.1	-	Hammerhead_1	4279	4243	-	14.7	0.19	?	True
MZ448624.1	-	Hairpin	2115	2182	+	14.3	0.31	?	True
MT354568.1	-	Hammerhead_HH9	3676	3729	+	12.8	0.32	?	True
MN793996.1	-	Hammerhead_3	2238	2275	+	14.7	0.38	?	False
MN793994.1	-	Hammerhead_HH9	311	387	+	12.6	0.39	?	True
MN793994.1	-	Hammerhead_HH9	62	138	+	12.6	0.39	?	True
MT354568.1	-	Hammerhead_1	3688	3729	+	13.7	0.4	?	True
MT354568.1	-	Hammerhead_HH9	109	42	-	12.5	0.4	?	True
MZ502384.1	-	Hovlinc	109	1	-	12.6	0.54	?	True
MZ502387.1	-	Hammerhead_HH9	4283	4205	-	11.3	1.0	?	True
MN793996.1	-	Hairpin	2487	2429	-	12.1	1.1	?	False
MT354568.1	-	Hammerhead_II	708	761	+	12.0	1.3	?	True
BK014418.1	-	Hairpin	3320	3279	-	11.5	1.4	?	True
MT354566.2	-	Hammerhead_3	2162	2201	+	12.0	2.0	?	False
MT354566.2	-	Hammerhead_3	1919	1958	+	12.0	2.0	?	False
MT354566.2	-	Pospi_RY	3808	3860	+	12.4	2.3	?	False
MZ502386.1	-	Hammerhead_1	4857	4806	-	11.1	2.7	?	True
MN793991.1	-	Hammerhead_1	133	164	+	10.8	3.4	?	True
MZ448624.1	-	Hairpin	1044	1066	+	9.7	3.9	?	True
MN793996.1	-	RAGATH-1-hammerhead	2191	2238	+	10.6	5.7	?	False
MN793994.1	-	Hairpin	194	173	-	8.0	10.0	?	True
MN793994.1	-	Hairpin	443	422	-	8.0	10.0	?	True
