## Supplementary file 5 for "A vast world of viroid-like circular RNAs revealed by mining metatranscriptomes"

seq_id	spacer_id	Pident	Ali len	Mismatches	Gap open	qstart	qend	sstart	send	evalue	bit score	qlen	slen	sstrand	ident	positive	score	qseqsseq	sseqsseq
3300009941_Ga0132240_1237487	3300008159:Ga0114019_1008369:1:626	100.000	43	0	0	174	216	43	1	9.23e-14	80.5	305	43	minus	43	43	43	ATGGGCGAACAGCCCAACCCTTGGGACCTTCTCCAGCCCCAGG	ATGGGCGAACAGCCCAACCCTTGGGACCTTCTCCAGCCCCAGG
3300009941_Ga0132240_1237487	3300029656:Ga0245165_100084:1:148013	97.297	37	1	0	119	155	37	1	9.29e-09	63.9	305	37	minus	36	36	34	GGATAGAGACCGAACTGTCTCACGACGTTCTGAACCC	GGATAGGGACCGAACTGTCTCACGACGTTCTGAACCC
3300016698_Ga0181503_1313424	3300037307:Ga0394871_0011405:1:45	100.000	29	0	0	803	831	30	2	1.96e-05	54.7	1121	30	minus	29	29	29	TTTCTGTTTCGTCCTTTCGGACTCATCAG	TTTCTGTTTCGTCCTTTCGGACTCATCAG
3300019171_Ga0184572_117891	3300037307:Ga0394871_0011405:1:45	100.000	29	0	0	242	270	1	29	1.02e-05	54.7	535	30	plus	29	29	29	ACTGATGAGTCCGAAAGGACGAAACAGAA	ACTGATGAGTCCGAAAGGACGAAACAGAA
3300023660_Ga0247550_102163	3300037307:Ga0394871_0011405:1:45	100.000	29	0	0	246	274	1	29	1.03e-05	54.7	539	30	plus	29	29	29	ACTGATGAGTCCGAAAGGACGAAACAGAA	ACTGATGAGTCCGAAAGGACGAAACAGAA
3300031872_Ga0316033_107104	3300037307:Ga0394871_0011405:1:45	100.000	29	0	0	242	270	1	29	1.02e-05	54.7	535	30	plus	29	29	29	ACTGATGAGTCCGAAAGGACGAAACAGAA	ACTGATGAGTCCGAAAGGACGAAACAGAA
3300002406_JGI24499J29688_1011009	3300049648:Ga0499528_232941:1:83	100.000	36	0	0	92	127	36	1	1.33e-09	67.6	606	36	minus	36	36	36	GGCTACGGCCACGGTTACATCACTGATGGGTACGTC	GGCTACGGCCACGGTTACATCACTGATGGGTACGTC
3300002406_JGI24499J29688_1011009	3300038957:Ga0239564_012069:1:161	100.000	36	0	0	92	127	36	1	1.33e-09	67.6	606	36	minus	36	36	36	GGCTACGGCCACGGTTACATCACTGATGGGTACGTC	GGCTACGGCCACGGTTACATCACTGATGGGTACGTC
3300002406_JGI24499J29688_1011009	3300038956:Ga0239562_012938:1:3435	100.000	36	0	0	92	127	36	1	1.33e-09	67.6	606	36	minus	36	36	36	GGCTACGGCCACGGTTACATCACTGATGGGTACGTC	GGCTACGGCCACGGTTACATCACTGATGGGTACGTC
3300002406_JGI24499J29688_1011009	3300027510:Ga0209537_1137037:1:4	100.000	36	0	0	293	328	36	1	1.33e-09	67.6	606	36	minus	36	36	36	CGCCGCTTGCGCATTTTCTACGATCCTAAGACAGGG	CGCCGCTTGCGCATTTTCTACGATCCTAAGACAGGG
3300002406_JGI24499J29688_1011009	3300027510:Ga0209537_1006172:1:362	100.000	36	0	0	92	127	36	1	1.33e-09	67.6	606	36	minus	36	36	36	GGCTACGGCCACGGTTACATCACTGATGGGTACGTC	GGCTACGGCCACGGTTACATCACTGATGGGTACGTC
3300002406_JGI24499J29688_1011009	3300025683:Ga0208564_1002735:1:13347	100.000	36	0	0	92	127	1	36	1.33e-09	67.6	606	36	plus	36	36	36	GGCTACGGCCACGGTTACATCACTGATGGGTACGTC	GGCTACGGCCACGGTTACATCACTGATGGGTACGTC
3300002406_JGI24499J29688_1011009	3300025618:Ga0208693_1002069:1:162	100.000	36	0	0	92	127	36	1	1.33e-09	67.6	606	36	minus	36	36	36	GGCTACGGCCACGGTTACATCACTGATGGGTACGTC	GGCTACGGCCACGGTTACATCACTGATGGGTACGTC
3300002406_JGI24499J29688_1011009	3300010340:Ga0116250_10007221:1:162	100.000	36	0	0	92	127	36	1	1.33e-09	67.6	606	36	minus	36	36	36	GGCTACGGCCACGGTTACATCACTGATGGGTACGTC	GGCTACGGCCACGGTTACATCACTGATGGGTACGTC
3300002406_JGI24499J29688_1011009	3300009668:Ga0116180_1004315:1:10087	100.000	36	0	0	92	127	1	36	1.33e-09	67.6	606	36	plus	36	36	36	GGCTACGGCCACGGTTACATCACTGATGGGTACGTC	GGCTACGGCCACGGTTACATCACTGATGGGTACGTC
3300002406_JGI24499J29688_1011009	3300009663:Ga0116181_1250344:1:400	100.000	36	0	0	92	127	1	36	1.33e-09	67.6	606	36	plus	36	36	36	GGCTACGGCCACGGTTACATCACTGATGGGTACGTC	GGCTACGGCCACGGTTACATCACTGATGGGTACGTC
3300002406_JGI24499J29688_1011009	3300009657:Ga0116179_1003774:1:10087	100.000	36	0	0	92	127	1	36	1.33e-09	67.6	606	36	plus	36	36	36	GGCTACGGCCACGGTTACATCACTGATGGGTACGTC	GGCTACGGCCACGGTTACATCACTGATGGGTACGTC
3300002406_JGI24499J29688_1011009	3300002167:JGI24714J26587_10052221:1:336	100.000	36	0	0	92	127	36	1	1.33e-09	67.6	606	36	minus	36	36	36	GGCTACGGCCACGGTTACATCACTGATGGGTACGTC	GGCTACGGCCACGGTTACATCACTGATGGGTACGTC
3300002406_JGI24499J29688_1011009	3300002167:JGI24714J26587_10003944:1:195	100.000	36	0	0	92	127	36	1	1.33e-09	67.6	606	36	minus	36	36	36	GGCTACGGCCACGGTTACATCACTGATGGGTACGTC	GGCTACGGCCACGGTTACATCACTGATGGGTACGTC
3300002406_JGI24499J29688_1011009	3300002166:JGI24713J26584_10011748:1:333	100.000	36	0	0	92	127	36	1	1.33e-09	67.6	606	36	minus	36	36	36	GGCTACGGCCACGGTTACATCACTGATGGGTACGTC	GGCTACGGCCACGGTTACATCACTGATGGGTACGTC
3300002406_JGI24499J29688_1011009	3300027510:Ga0209537_1068394:1:811	100.000	35	0	0	174	208	35	1	4.80e-09	65.8	606	35	minus	35	35	35	GCGGCACGCTAACCCCTGAATGCAAGTACACCGCC	GCGGCACGCTAACCCCTGAATGCAAGTACACCGCC
3300002406_JGI24499J29688_1011009	2222084005:2222862042:1:1	100.000	34	0	0	297	330	1	34	1.73e-08	63.9	606	34	plus	34	34	34	GCTTGCGCATTTTCTACGATCCTAAGACAGGGGA	GCTTGCGCATTTTCTACGATCCTAAGACAGGGGA
3300002406_JGI24499J29688_1011009	2209111016:draft_c6558:1:1	100.000	34	0	0	297	330	1	34	1.73e-08	63.9	606	34	plus	34	34	34	GCTTGCGCATTTTCTACGATCCTAAGACAGGGGA	GCTTGCGCATTTTCTACGATCCTAAGACAGGGGA
3300002406_JGI24499J29688_1011009	3300049702:Ga0499529_446853:1:169	100.000	33	0	0	182	214	33	1	6.21e-08	62.1	606	33	minus	33	33	33	CTAACCCCTGAATGCAAGTACACCGCCGAACAG	CTAACCCCTGAATGCAAGTACACCGCCGAACAG
3300002406_JGI24499J29688_1011009	3300049702:Ga0499529_232352:1:184	100.000	33	0	0	538	570	1	33	6.21e-08	62.1	606	33	plus	33	33	33	GCAGAGTGACCGGGGCTTGTCCCCGGGTAATGC	GCAGAGTGACCGGGGCTTGTCCCCGGGTAATGC
3300002406_JGI24499J29688_1011009	3300049702:Ga0499529_199278:1:361	100.000	33	0	0	246	278	1	33	6.21e-08	62.1	606	33	plus	33	33	33	CAATCGAAGTAATCGATAGTCGGCTAGAGTTTG	CAATCGAAGTAATCGATAGTCGGCTAGAGTTTG
3300002406_JGI24499J29688_1011009	3300049702:Ga0499529_161736:1:281	100.000	33	0	0	536	568	1	33	6.21e-08	62.1	606	33	plus	33	33	33	GCGCAGAGTGACCGGGGCTTGTCCCCGGGTAAT	GCGCAGAGTGACCGGGGCTTGTCCCCGGGTAAT
3300002406_JGI24499J29688_1011009	3300049647:Ga0499526_319128:1:135	100.000	33	0	0	536	568	33	1	6.21e-08	62.1	606	33	minus	33	33	33	GCGCAGAGTGACCGGGGCTTGTCCCCGGGTAAT	GCGCAGAGTGACCGGGGCTTGTCCCCGGGTAAT
3300002406_JGI24499J29688_1011009	3300049646:Ga0499525_351239:1:212	100.000	33	0	0	536	568	1	33	6.21e-08	62.1	606	33	plus	33	33	33	GCGCAGAGTGACCGGGGCTTGTCCCCGGGTAAT	GCGCAGAGTGACCGGGGCTTGTCCCCGGGTAAT
3300002406_JGI24499J29688_1011009	3300049646:Ga0499525_291970:1:83	100.000	33	0	0	182	214	1	33	6.21e-08	62.1	606	33	plus	33	33	33	CTAACCCCTGAATGCAAGTACACCGCCGAACAG	CTAACCCCTGAATGCAAGTACACCGCCGAACAG
3300002406_JGI24499J29688_1011009	3300049638:Ga0499516_463029:1:82	100.000	33	0	0	537	569	33	1	6.21e-08	62.1	606	33	minus	33	33	33	CGCAGAGTGACCGGGGCTTGTCCCCGGGTAATG	CGCAGAGTGACCGGGGCTTGTCCCCGGGTAATG
3300002406_JGI24499J29688_1011009	3300038957:Ga0239564_016916:1:1066	100.000	33	0	0	182	214	1	33	6.21e-08	62.1	606	33	plus	33	33	33	CTAACCCCTGAATGCAAGTACACCGCCGAACAG	CTAACCCCTGAATGCAAGTACACCGCCGAACAG
3300002406_JGI24499J29688_1011009	3300038957:Ga0239564_015183:1:1079	100.000	33	0	0	182	214	1	33	6.21e-08	62.1	606	33	plus	33	33	33	CTAACCCCTGAATGCAAGTACACCGCCGAACAG	CTAACCCCTGAATGCAAGTACACCGCCGAACAG
3300002406_JGI24499J29688_1011009	3300038956:Ga0239562_185849:1:65	100.000	33	0	0	182	214	33	1	6.21e-08	62.1	606	33	minus	33	33	33	CTAACCCCTGAATGCAAGTACACCGCCGAACAG	CTAACCCCTGAATGCAAGTACACCGCCGAACAG
3300002406_JGI24499J29688_1011009	3300027510:Ga0209537_1012624:1:502	100.000	33	0	0	246	278	33	1	6.21e-08	62.1	606	33	minus	33	33	33	CAATCGAAGTAATCGATAGTCGGCTAGAGTTTG	CAATCGAAGTAATCGATAGTCGGCTAGAGTTTG
3300002406_JGI24499J29688_1011009	3300027510:Ga0209537_1012624:1:319	100.000	33	0	0	182	214	33	1	6.21e-08	62.1	606	33	minus	33	33	33	CTAACCCCTGAATGCAAGTACACCGCCGAACAG	CTAACCCCTGAATGCAAGTACACCGCCGAACAG
3300002406_JGI24499J29688_1011009	3300022212:Ga0236246_1150214:1:462	100.000	33	0	0	536	568	1	33	6.21e-08	62.1	606	33	plus	33	33	33	GCGCAGAGTGACCGGGGCTTGTCCCCGGGTAAT	GCGCAGAGTGACCGGGGCTTGTCCCCGGGTAAT
3300002406_JGI24499J29688_1011009	3300006674:Ga0101770_1064241:1:243	100.000	33	0	0	536	568	33	1	6.21e-08	62.1	606	33	minus	33	33	33	GCGCAGAGTGACCGGGGCTTGTCCCCGGGTAAT	GCGCAGAGTGACCGGGGCTTGTCCCCGGGTAAT
3300002406_JGI24499J29688_1011009	3300002167:JGI24714J26587_10117566:1:436	100.000	33	0	0	246	278	33	1	6.21e-08	62.1	606	33	minus	33	33	33	CAATCGAAGTAATCGATAGTCGGCTAGAGTTTG	CAATCGAAGTAATCGATAGTCGGCTAGAGTTTG
3300002406_JGI24499J29688_1011009	3300002167:JGI24714J26587_10117566:1:253	100.000	33	0	0	182	214	33	1	6.21e-08	62.1	606	33	minus	33	33	33	CTAACCCCTGAATGCAAGTACACCGCCGAACAG	CTAACCCCTGAATGCAAGTACACCGCCGAACAG
3300002406_JGI24499J29688_1011009	3300002166:JGI24713J26584_10099531:1:491	100.000	33	0	0	246	278	33	1	6.21e-08	62.1	606	33	minus	33	33	33	CAATCGAAGTAATCGATAGTCGGCTAGAGTTTG	CAATCGAAGTAATCGATAGTCGGCTAGAGTTTG
3300002406_JGI24499J29688_1011009	3300002166:JGI24713J26584_10099531:1:308	100.000	33	0	0	182	214	33	1	6.21e-08	62.1	606	33	minus	33	33	33	CTAACCCCTGAATGCAAGTACACCGCCGAACAG	CTAACCCCTGAATGCAAGTACACCGCCGAACAG
3300002406_JGI24499J29688_1011009	3300002166:JGI24713J26584_10032785:1:1404	100.000	33	0	0	246	278	1	33	6.21e-08	62.1	606	33	plus	33	33	33	CAATCGAAGTAATCGATAGTCGGCTAGAGTTTG	CAATCGAAGTAATCGATAGTCGGCTAGAGTTTG
3300002406_JGI24499J29688_1011009	3300038957:Ga0239564_020346:1:986	97.143	35	1	0	254	288	35	1	2.23e-07	60.2	606	35	minus	34	34	32	GTAATCGATAGTCGGCTAGAGTTTGTTCTCGAACC	GTAATCGATAGTCGGCTAGAATTTGTTCTCGAACC
3300002406_JGI24499J29688_1011009	3300038805:Ga0239563_309915:1:293	100.000	32	0	0	538	569	32	1	2.23e-07	60.2	606	32	minus	32	32	32	GCAGAGTGACCGGGGCTTGTCCCCGGGTAATG	GCAGAGTGACCGGGGCTTGTCCCCGGGTAATG
3300002406_JGI24499J29688_1011009	3300049702:Ga0499529_199278:1:117	96.970	33	1	0	461	493	1	33	2.89e-06	56.5	606	33	plus	32	32	30	TTTAGATTGCAAGAGCAGCTTTCTCACATTAGC	TTTAAATTGCAAGAGCAGCTTTCTCACATTAGC
3300002406_JGI24499J29688_1011009	3300049702:Ga0499529_063024:1:121	96.970	33	1	0	200	232	1	33	2.89e-06	56.5	606	33	plus	32	32	30	TACACCGCCGAACAGTTTGAGAAGATGGCGAAA	TACACTGCCGAACAGTTTGAGAAGATGGCGAAA
3300002406_JGI24499J29688_1011009	3300049648:Ga0499528_013904:1:1904	96.970	33	1	0	200	232	33	1	2.89e-06	56.5	606	33	minus	32	32	30	TACACCGCCGAACAGTTTGAGAAGATGGCGAAA	TACACTGCCGAACAGTTTGAGAAGATGGCGAAA
3300002406_JGI24499J29688_1011009	3300049647:Ga0499526_205418:1:122	96.970	33	1	0	200	232	1	33	2.89e-06	56.5	606	33	plus	32	32	30	TACACCGCCGAACAGTTTGAGAAGATGGCGAAA	TACACTGCCGAACAGTTTGAGAAGATGGCGAAA
3300002406_JGI24499J29688_1011009	3300049646:Ga0499525_202193:1:452	96.970	33	1	0	200	232	1	33	2.89e-06	56.5	606	33	plus	32	32	30	TACACCGCCGAACAGTTTGAGAAGATGGCGAAA	TACACTGCCGAACAGTTTGAGAAGATGGCGAAA
3300002406_JGI24499J29688_1011009	3300038957:Ga0239564_002616:2:5597	96.970	33	1	0	200	232	33	1	2.89e-06	56.5	606	33	minus	32	32	30	TACACCGCCGAACAGTTTGAGAAGATGGCGAAA	TACACTGCCGAACAGTTTGAGAAGATGGCGAAA
3300002406_JGI24499J29688_1011009	3300038956:Ga0239562_002397:2:5535	96.970	33	1	0	200	232	33	1	2.89e-06	56.5	606	33	minus	32	32	30	TACACCGCCGAACAGTTTGAGAAGATGGCGAAA	TACACTGCCGAACAGTTTGAGAAGATGGCGAAA
3300002406_JGI24499J29688_1011009	3300027510:Ga0209537_1129200:1:139	96.970	33	1	0	200	232	1	33	2.89e-06	56.5	606	33	plus	32	32	30	TACACCGCCGAACAGTTTGAGAAGATGGCGAAA	TACACTGCCGAACAGTTTGAGAAGATGGCGAAA
3300002406_JGI24499J29688_1011009	3300027510:Ga0209537_1012624:1:746	96.970	33	1	0	461	493	33	1	2.89e-06	56.5	606	33	minus	32	32	30	TTTAGATTGCAAGAGCAGCTTTCTCACATTAGC	TTTAAATTGCAAGAGCAGCTTTCTCACATTAGC
3300002406_JGI24499J29688_1011009	3300025683:Ga0208564_1138641:1:216	96.970	33	1	0	79	111	1	33	2.89e-06	56.5	606	33	plus	32	32	30	GCATCACTCATTCGGCTACGGCCACGGTTACAT	GCACCACTCATTCGGCTACGGCCACGGTTACAT
3300002406_JGI24499J29688_1011009	3300022230:Ga0192807_103005:1:394	96.970	33	1	0	200	232	1	33	2.89e-06	56.5	606	33	plus	32	32	30	TACACCGCCGAACAGTTTGAGAAGATGGCGAAA	TACACTGCCGAACAGTTTGAGAAGATGGCGAAA
3300002406_JGI24499J29688_1011009	3300021045:Ga0214976_1003543:1:5265	96.970	33	1	0	200	232	33	1	2.89e-06	56.5	606	33	minus	32	32	30	TACACCGCCGAACAGTTTGAGAAGATGGCGAAA	TACACTGCCGAACAGTTTGAGAAGATGGCGAAA
3300002406_JGI24499J29688_1011009	3300020111:Ga0211716_1028502:1:394	96.970	33	1	0	200	232	1	33	2.89e-06	56.5	606	33	plus	32	32	30	TACACCGCCGAACAGTTTGAGAAGATGGCGAAA	TACACTGCCGAACAGTTTGAGAAGATGGCGAAA
3300002406_JGI24499J29688_1011009	3300010340:Ga0116250_10146254:1:1175	96.970	33	1	0	79	111	33	1	2.89e-06	56.5	606	33	minus	32	32	30	GCATCACTCATTCGGCTACGGCCACGGTTACAT	GCACCACTCATTCGGCTACGGCCACGGTTACAT
3300002406_JGI24499J29688_1011009	3300009657:Ga0116179_1125713:1:128	96.970	33	1	0	79	111	1	33	2.89e-06	56.5	606	33	plus	32	32	30	GCATCACTCATTCGGCTACGGCCACGGTTACAT	GCACCACTCATTCGGCTACGGCCACGGTTACAT
3300002406_JGI24499J29688_1011009	3300002166:JGI24713J26584_10032785:1:1160	96.970	33	1	0	461	493	1	33	2.89e-06	56.5	606	33	plus	32	32	30	TTTAGATTGCAAGAGCAGCTTTCTCACATTAGC	TTTAAATTGCAAGAGCAGCTTTCTCACATTAGC
3300002406_JGI24499J29688_1011009	3300000510:Foulum_1023262:1:2502	96.970	33	1	0	200	232	1	33	2.89e-06	56.5	606	33	plus	32	32	30	TACACCGCCGAACAGTTTGAGAAGATGGCGAAA	TACACTGCCGAACAGTTTGAGAAGATGGCGAAA
3300002406_JGI24499J29688_1011009	3300000482:Lynggard_1009743:1:2267	96.970	33	1	0	200	232	1	33	2.89e-06	56.5	606	33	plus	32	32	30	TACACCGCCGAACAGTTTGAGAAGATGGCGAAA	TACACTGCCGAACAGTTTGAGAAGATGGCGAAA
3300002406_JGI24499J29688_1011009	3300049702:Ga0499529_446853:1:230	96.774	31	1	0	434	464	33	3	3.74e-05	52.8	606	33	minus	30	30	28	AACGAGACTGTGGGGGTGGTAGCGCCGTTTA	AACGAGACTGTGGGGGTGATAGCGCCGTTTA
3300002406_JGI24499J29688_1011009	3300049702:Ga0499529_199278:1:483	96.774	31	1	0	434	464	1	31	3.74e-05	52.8	606	33	plus	30	30	28	AACGAGACTGTGGGGGTGGTAGCGCCGTTTA	AACGAGACTGTGGGGGTGATAGCGCCGTTTA
3300002406_JGI24499J29688_1011009	3300049646:Ga0499525_291970:1:22	96.774	31	1	0	434	464	1	31	3.74e-05	52.8	606	33	plus	30	30	28	AACGAGACTGTGGGGGTGGTAGCGCCGTTTA	AACGAGACTGTGGGGGTGATAGCGCCGTTTA
3300002406_JGI24499J29688_1011009	3300027510:Ga0209537_1012624:1:380	96.774	31	1	0	434	464	33	3	3.74e-05	52.8	606	33	minus	30	30	28	AACGAGACTGTGGGGGTGGTAGCGCCGTTTA	AACGAGACTGTGGGGGTGATAGCGCCGTTTA
3300002406_JGI24499J29688_1011009	3300002167:JGI24714J26587_10117566:1:314	96.774	31	1	0	434	464	33	3	3.74e-05	52.8	606	33	minus	30	30	28	AACGAGACTGTGGGGGTGGTAGCGCCGTTTA	AACGAGACTGTGGGGGTGATAGCGCCGTTTA
3300002406_JGI24499J29688_1011009	3300002166:JGI24713J26584_10099531:1:369	96.774	31	1	0	434	464	33	3	3.74e-05	52.8	606	33	minus	30	30	28	AACGAGACTGTGGGGGTGGTAGCGCCGTTTA	AACGAGACTGTGGGGGTGATAGCGCCGTTTA
3300005243_Ga0068643_1078596	3300020153:Ga0197142_1012679:1:2367	100.000	37	0	0	235	271	37	1	2.07e-10	69.4	315	37	minus	37	37	37	CCCAGCTCCGTCGCGGTGCTGCCAGCATGTGCGATGA	CCCAGCTCCGTCGCGGTGCTGCCAGCATGTGCGATGA
3300005243_Ga0068643_1078596	3300020153:Ga0197142_1012679:1:2513	91.429	35	3	0	281	315	36	2	2.70e-04	49.1	315	36	minus	32	32	26	TTACCTCGGAGTCGTCAGGACGCGCGGTTCCCGGG	TTACCTCCGCGTCATCAGGACGCGCGGTTCCCGGG
3300005247_Ga0068637_1027443	3300020153:Ga0197142_1012679:1:2367	100.000	37	0	0	182	218	37	1	2.20e-10	69.4	333	37	minus	37	37	37	CCCAGCTCCGTCGCGGTGCTGCCAGCATGTGCGATGA	CCCAGCTCCGTCGCGGTGCTGCCAGCATGTGCGATGA
3300005247_Ga0068637_1027443	3300020153:Ga0197142_1012679:1:2513	91.892	37	1	2	228	263	36	1	7.96e-05	51.0	333	36	minus	34	34	27	TTACCT-CGCAGTCGTCAGGACGCGCGGTTCCCGGGG	TTACCTCCGC-GTCATCAGGACGCGCGGTTCCCGGGG
3300005248_Ga0068636_1046099	3300020153:Ga0197142_1012679:1:2367	100.000	37	0	0	310	346	1	37	2.48e-10	69.4	372	37	plus	37	37	37	TCATCGCACATGCTGGCAGCACCGCGACGGAGCTGGG	TCATCGCACATGCTGGCAGCACCGCGACGGAGCTGGG
3300005248_Ga0068636_1046099	3300020153:Ga0197142_1012679:1:2513	91.667	36	3	0	265	300	1	36	8.98e-05	51.0	372	36	plus	33	33	27	CCCCGGGAACCGCGCGTCCTGACGACTCCGAGGTAA	CCCCGGGAACCGCGCGTCCTGATGACGCGGAGGTAA
3300005249_Ga0068645_1093094	3300020153:Ga0197142_1012679:1:2367	100.000	37	0	0	182	218	37	1	2.20e-10	69.4	333	37	minus	37	37	37	CCCAGCTCCGTCGCGGTGCTGCCAGCATGTGCGATGA	CCCAGCTCCGTCGCGGTGCTGCCAGCATGTGCGATGA
3300005249_Ga0068645_1093094	3300020153:Ga0197142_1012679:1:2513	89.189	37	2	2	228	263	36	1	0.004	45.4	333	36	minus	33	33	24	TTACCT-CGCAGTCGTCAGGACGCGCGGCTCCCGGGG	TTACCTCCGC-GTCATCAGGACGCGCGGTTCCCGGGG
3300005486_Ga0068660_120467	3300020153:Ga0197142_1012679:1:2367	100.000	37	0	0	182	218	37	1	2.20e-10	69.4	333	37	minus	37	37	37	CCCAGCTCCGTCGCGGTGCTGCCAGCATGTGCGATGA	CCCAGCTCCGTCGCGGTGCTGCCAGCATGTGCGATGA
3300005486_Ga0068660_120467	3300020153:Ga0197142_1012679:1:2513	91.892	37	1	2	228	263	36	1	7.96e-05	51.0	333	36	minus	34	34	27	TTACCT-CGCAGTCGTCAGGACGCGCGGTTCCCGGGG	TTACCTCCGC-GTCATCAGGACGCGCGGTTCCCGGGG
3300005492_Ga0068665_114776	3300020153:Ga0197142_1012679:1:2367	100.000	37	0	0	182	218	37	1	2.20e-10	69.4	333	37	minus	37	37	37	CCCAGCTCCGTCGCGGTGCTGCCAGCATGTGCGATGA	CCCAGCTCCGTCGCGGTGCTGCCAGCATGTGCGATGA
3300005492_Ga0068665_114776	3300020153:Ga0197142_1012679:1:2513	88.889	36	4	0	228	263	36	1	0.004	45.4	333	36	minus	32	32	24	TTACCTCGGAGTCGTCAGGACGCGCGGCTCCCGGGG	TTACCTCCGCGTCATCAGGACGCGCGGTTCCCGGGG
3300005495_Ga0068666_1013437	3300020153:Ga0197142_1012679:1:2367	100.000	37	0	0	182	218	37	1	2.20e-10	69.4	333	37	minus	37	37	37	CCCAGCTCCGTCGCGGTGCTGCCAGCATGTGCGATGA	CCCAGCTCCGTCGCGGTGCTGCCAGCATGTGCGATGA
3300005495_Ga0068666_1013437	3300020153:Ga0197142_1012679:1:2513	91.892	37	1	2	228	263	36	1	7.96e-05	51.0	333	36	minus	34	34	27	TTACCT-CGCAGTCGTCAGGACGCGCGGTTCCCGGGG	TTACCTCCGC-GTCATCAGGACGCGCGGTTCCCGGGG
3300006376_Ga0079101_1258253	3300006388:Ga0079062_1345744:1:36	100.000	35	0	0	32	66	1	35	2.07e-09	65.8	227	35	plus	35	35	35	CCGGCGCAATCCGCACCGGATACGAGGCGGTGCTG	CCGGCGCAATCCGCACCGGATACGAGGCGGTGCTG
3300006849_Ga0102029_1051652	3300020153:Ga0197142_1012679:1:2367	100.000	37	0	0	182	218	37	1	2.20e-10	69.4	333	37	minus	37	37	37	CCCAGCTCCGTCGCGGTGCTGCCAGCATGTGCGATGA	CCCAGCTCCGTCGCGGTGCTGCCAGCATGTGCGATGA
3300006849_Ga0102029_1051652	3300020153:Ga0197142_1012679:1:2513	91.892	37	1	2	228	263	36	1	7.96e-05	51.0	333	36	minus	34	34	27	TTACCT-CGCAGTCGTCAGGACGCGCGGTTCCCGGGG	TTACCTCCGC-GTCATCAGGACGCGCGGTTCCCGGGG
3300010171_Ga0124935_145975	3300020153:Ga0197142_1012679:1:2367	97.297	37	1	0	182	218	37	1	1.02e-08	63.9	333	37	minus	36	36	34	CCCAGCTCCATCGCGGTGCTGCCAGCATGTGCGATGA	CCCAGCTCCGTCGCGGTGCTGCCAGCATGTGCGATGA
3300010171_Ga0124935_145975	3300020153:Ga0197142_1012679:1:2513	91.892	37	1	2	228	263	36	1	7.96e-05	51.0	333	36	minus	34	34	27	TTACCT-CGCAGTCGTCAGGACGCGCGGTTCCCGGGG	TTACCTCCGC-GTCATCAGGACGCGCGGTTCCCGGGG
3300010179_Ga0124936_1030491	3300020153:Ga0197142_1012679:1:2367	100.000	37	0	0	235	271	37	1	2.07e-10	69.4	315	37	minus	37	37	37	CCCAGCTCCGTCGCGGTGCTGCCAGCATGTGCGATGA	CCCAGCTCCGTCGCGGTGCTGCCAGCATGTGCGATGA
3300010179_Ga0124936_1030491	3300020153:Ga0197142_1012679:1:2513	91.429	35	3	0	281	315	36	2	2.70e-04	49.1	315	36	minus	32	32	26	TTACCTCGGAGTCGTCAGGACGCGCGGTTCCCGGG	TTACCTCCGCGTCATCAGGACGCGCGGTTCCCGGG
3300010184_Ga0124920_1151095	3300020153:Ga0197142_1012679:1:2367	100.000	37	0	0	192	228	37	1	2.09e-10	69.4	318	37	minus	37	37	37	CCCAGCTCCGTCGCGGTGCTGCCAGCATGTGCGATGA	CCCAGCTCCGTCGCGGTGCTGCCAGCATGTGCGATGA
3300010184_Ga0124920_1151095	3300020153:Ga0197142_1012679:1:2513	88.571	35	4	0	238	272	36	2	0.013	43.6	318	36	minus	31	31	23	TTACCTTGGAGTCGTCAGGACGCGCGGTTCCCGGG	TTACCTCCGCGTCATCAGGACGCGCGGTTCCCGGG
3300010189_Ga0124915_1037349	3300020153:Ga0197142_1012679:1:2367	100.000	37	0	0	182	218	37	1	2.20e-10	69.4	333	37	minus	37	37	37	CCCAGCTCCGTCGCGGTGCTGCCAGCATGTGCGATGA	CCCAGCTCCGTCGCGGTGCTGCCAGCATGTGCGATGA
3300010189_Ga0124915_1037349	3300020153:Ga0197142_1012679:1:2513	91.892	37	1	2	228	263	36	1	7.96e-05	51.0	333	36	minus	34	34	27	TTACCT-CGCAGTCGTCAGGACGCGCGGTTCCCGGGG	TTACCTCCGC-GTCATCAGGACGCGCGGTTCCCGGGG
3300010196_Ga0124923_1087549	3300020153:Ga0197142_1012679:1:2367	100.000	37	0	0	182	218	37	1	2.20e-10	69.4	333	37	minus	37	37	37	CCCAGCTCCGTCGCGGTGCTGCCAGCATGTGCGATGA	CCCAGCTCCGTCGCGGTGCTGCCAGCATGTGCGATGA
3300010196_Ga0124923_1087549	3300020153:Ga0197142_1012679:1:2513	91.892	37	1	2	228	263	36	1	7.96e-05	51.0	333	36	minus	34	34	27	TTACCT-CGCAGTCGTCAGGACGCGCGGTTCCCGGGG	TTACCTCCGC-GTCATCAGGACGCGCGGTTCCCGGGG
3300010197_Ga0124922_1205661	3300020153:Ga0197142_1012679:1:2367	100.000	37	0	0	232	268	37	1	2.05e-10	69.4	312	37	minus	37	37	37	CCCAGCTCCGTCGCGGTGCTGCCAGCATGTGCGATGA	CCCAGCTCCGTCGCGGTGCTGCCAGCATGTGCGATGA
3300010197_Ga0124922_1205661	3300020153:Ga0197142_1012679:1:2513	91.429	35	3	0	278	312	36	2	2.67e-04	49.1	312	36	minus	32	32	26	TTACCTCGGAGTCGTCAGGACGCGCGGTTCCCGGG	TTACCTCCGCGTCATCAGGACGCGCGGTTCCCGGG
3300019222_Ga0179957_1140795	3300025631:Ga0209204_1300799:1:190	97.059	34	1	0	354	387	1	34	6.05e-07	58.4	416	34	plus	33	33	31	AGGATCATAGCCGACATGCTGCCGACAGCGGTCA	AGGATCATAGCCGACATGTTGCCGACAGCGGTCA
3300019222_Ga0179957_1140795	3300025605:Ga0209720_1050049:1:769	97.059	34	1	0	354	387	34	1	6.05e-07	58.4	416	34	minus	33	33	31	AGGATCATAGCCGACATGCTGCCGACAGCGGTCA	AGGATCATAGCCGACATGTTGCCGACAGCGGTCA
3300019222_Ga0179957_1140795	3300010338:Ga0116245_10008057:1:11035	97.059	34	1	0	354	387	34	1	6.05e-07	58.4	416	34	minus	33	33	31	AGGATCATAGCCGACATGCTGCCGACAGCGGTCA	AGGATCATAGCCGACATGTTGCCGACAGCGGTCA
3300019222_Ga0179957_1140795	3300009711:Ga0116166_1723144:1:210	97.059	34	1	0	354	387	34	1	6.05e-07	58.4	416	34	minus	33	33	31	AGGATCATAGCCGACATGCTGCCGACAGCGGTCA	AGGATCATAGCCGACATGTTGCCGACAGCGGTCA
3300019222_Ga0179957_1140795	3300009654:Ga0116167_1068372:1:523	97.059	34	1	0	354	387	1	34	6.05e-07	58.4	416	34	plus	33	33	31	AGGATCATAGCCGACATGCTGCCGACAGCGGTCA	AGGATCATAGCCGACATGTTGCCGACAGCGGTCA
3300019227_Ga0179956_1240843	3300027510:Ga0209537_1078423:1:525	97.222	36	1	0	222	257	36	1	2.93e-08	62.1	271	36	minus	35	35	33	ACATTGAGGACAGAGGCGGTTATTACTGGATAAACG	ACATTGAGGACAGAGGCGGGTATTACTGGATAAACG
3300019227_Ga0179956_1240843	3300025683:Ga0208564_1035225:1:1910	97.222	36	1	0	222	257	1	36	2.93e-08	62.1	271	36	plus	35	35	33	ACATTGAGGACAGAGGCGGTTATTACTGGATAAACG	ACATTGAGGACAGAGGCGGGTATTACTGGATAAACG
3300019227_Ga0179956_1240843	3300025618:Ga0208693_1043060:1:1033	97.222	36	1	0	222	257	1	36	2.93e-08	62.1	271	36	plus	35	35	33	ACATTGAGGACAGAGGCGGTTATTACTGGATAAACG	ACATTGAGGACAGAGGCGGGTATTACTGGATAAACG
3300019227_Ga0179956_1240843	3300010340:Ga0116250_10007846:1:11636	97.222	36	1	0	222	257	36	1	2.93e-08	62.1	271	36	minus	35	35	33	ACATTGAGGACAGAGGCGGTTATTACTGGATAAACG	ACATTGAGGACAGAGGCGGGTATTACTGGATAAACG
3300019227_Ga0179956_1240843	3300009668:Ga0116180_1413407:1:61	97.222	36	1	0	222	257	36	1	2.93e-08	62.1	271	36	minus	35	35	33	ACATTGAGGACAGAGGCGGTTATTACTGGATAAACG	ACATTGAGGACAGAGGCGGGTATTACTGGATAAACG
3300019227_Ga0179956_1240843	3300009657:Ga0116179_1196942:1:445	97.222	36	1	0	222	257	36	1	2.93e-08	62.1	271	36	minus	35	35	33	ACATTGAGGACAGAGGCGGTTATTACTGGATAAACG	ACATTGAGGACAGAGGCGGGTATTACTGGATAAACG
3300019227_Ga0179956_1240843	3300002898:draft_10725417:1:37	97.222	36	1	0	222	257	36	1	2.93e-08	62.1	271	36	minus	35	35	33	ACATTGAGGACAGAGGCGGTTATTACTGGATAAACG	ACATTGAGGACAGAGGCGGGTATTACTGGATAAACG
3300019227_Ga0179956_1240843	3300002167:JGI24714J26587_10016393:1:2799	97.222	36	1	0	222	257	1	36	2.93e-08	62.1	271	36	plus	35	35	33	ACATTGAGGACAGAGGCGGTTATTACTGGATAAACG	ACATTGAGGACAGAGGCGGGTATTACTGGATAAACG
3300019227_Ga0179956_1240843	3300002166:JGI24713J26584_10080932:1:423	97.222	36	1	0	222	257	36	1	2.93e-08	62.1	271	36	minus	35	35	33	ACATTGAGGACAGAGGCGGTTATTACTGGATAAACG	ACATTGAGGACAGAGGCGGGTATTACTGGATAAACG
3300036454_Ga0394955_162917	3300037038:Ga0394957_159741:1:124	100.000	34	0	0	182	215	34	1	8.66e-09	63.9	286	34	minus	34	34	34	ACATTTCATGTACGGTATAGCTTTGGTGCTCGAT	ACATTTCATGTACGGTATAGCTTTGGTGCTCGAT
3300036454_Ga0394955_162917	3300037036:Ga0395887_120461:1:421	100.000	34	0	0	182	215	1	34	8.66e-09	63.9	286	34	plus	34	34	34	ACATTTCATGTACGGTATAGCTTTGGTGCTCGAT	ACATTTCATGTACGGTATAGCTTTGGTGCTCGAT
3300036454_Ga0394955_162917	3300036587:Ga0394951_067179:1:71	100.000	34	0	0	182	215	34	1	8.66e-09	63.9	286	34	minus	34	34	34	ACATTTCATGTACGGTATAGCTTTGGTGCTCGAT	ACATTTCATGTACGGTATAGCTTTGGTGCTCGAT
3300036454_Ga0394955_162917	3300037079:Ga0394956_117104:1:97	100.000	31	0	0	110	140	1	31	4.03e-07	58.4	286	31	plus	31	31	31	ATTTGCTGTGCTTGGCCAGTATTTCGCCTAA	ATTTGCTGTGCTTGGCCAGTATTTCGCCTAA
3300036454_Ga0394955_162917	3300037057:Ga0394958_289230:1:286	97.059	34	1	0	248	281	1	34	4.03e-07	58.4	286	34	plus	33	33	31	CTCGCACCCTCTTAGGTGTAGCCAAGCTATTGTC	CTCGCACCCTCTTAGGTGTGGCCAAGCTATTGTC
3300036454_Ga0394955_162917	3300037039:Ga0394960_031773:1:704	97.059	34	1	0	248	281	1	34	4.03e-07	58.4	286	34	plus	33	33	31	CTCGCACCCTCTTAGGTGTAGCCAAGCTATTGTC	CTCGCACCCTCTTAGGTGTGGCCAAGCTATTGTC
3300036454_Ga0394955_162917	3300037036:Ga0395887_120461:1:71	100.000	31	0	0	110	140	1	31	4.03e-07	58.4	286	31	plus	31	31	31	ATTTGCTGTGCTTGGCCAGTATTTCGCCTAA	ATTTGCTGTGCTTGGCCAGTATTTCGCCTAA
3300036454_Ga0394955_162917	3300037036:Ga0395887_102310:1:624	97.059	34	1	0	248	281	1	34	4.03e-07	58.4	286	34	plus	33	33	31	CTCGCACCCTCTTAGGTGTAGCCAAGCTATTGTC	CTCGCACCCTCTTAGGTGTGGCCAAGCTATTGTC
3300036454_Ga0394955_162917	3300037034:Ga0394941_246143:1:191	100.000	31	0	0	110	140	31	1	4.03e-07	58.4	286	31	minus	31	31	31	ATTTGCTGTGCTTGGCCAGTATTTCGCCTAA	ATTTGCTGTGCTTGGCCAGTATTTCGCCTAA
3300036454_Ga0394955_162917	3300036659:Ga0394946_131725:1:39	97.059	34	1	0	248	281	34	1	4.03e-07	58.4	286	34	minus	33	33	31	CTCGCACCCTCTTAGGTGTAGCCAAGCTATTGTC	CTCGCACCCTCTTAGGTGTGGCCAAGCTATTGTC
3300036454_Ga0394955_162917	3300036587:Ga0394951_067179:1:424	100.000	31	0	0	110	140	31	1	4.03e-07	58.4	286	31	minus	31	31	31	ATTTGCTGTGCTTGGCCAGTATTTCGCCTAA	ATTTGCTGTGCTTGGCCAGTATTTCGCCTAA
3300036454_Ga0394955_162917	3300036514:Ga0394945_036532:1:198	100.000	31	0	0	110	140	1	31	4.03e-07	58.4	286	31	plus	31	31	31	ATTTGCTGTGCTTGGCCAGTATTTCGCCTAA	ATTTGCTGTGCTTGGCCAGTATTTCGCCTAA
3300036454_Ga0394955_162917	3300036580:Ga0394939_382565:1:77	96.774	31	1	0	110	140	1	31	1.87e-05	52.8	286	31	plus	30	30	28	ATTTGCTGTGCTTGGCCAGTATTTCGCCTAA	ATTTGCTGTGCTTGGCCAGTATTTCCCCTAA
